# *Acvr1b* loss increases formation of pancreatic precancerous lesions from acinar and ductal cells of origin

**DOI:** 10.1101/2023.06.08.544226

**Authors:** Kiyoshi Saeki, Ian S. Wood, Wei Chuan K. Wang, Shilpa Patil, Yanping Sun, David F. Schaeffer, Gloria H. Su, Janel L. Kopp

## Abstract

**Background & Aims:** Pancreatic ductal adenocarcinoma (PDAC) can develop from precursor lesions, including pancreatic intraepithelial neoplasia (PanIN) and intraductal papillary mucinous neoplasm (IPMN). Previous studies indicated that loss of *Acvr1b* accelerates the Kras-mediated development of papillary IPMN in the mouse pancreas, however, the cell type predominantly affected by these genetic changes remains unclear.

**Methods:** We investigated the contribution of cellular origin by inducing IPMN associated mutations-KRAS^G12D^ expression and *Acvr1b* loss - specifically in acinar (*Ptf1a^CreER^;Kras^LSL-G12D^;Acvr1b^fl/fl^*mice) or ductal (*Sox9CreER;Kras^LSL-G12D^;Acvr1b^fl/fl^*mice) cells in mice. We then performed MRI imaging and a thorough histopathological analysis of their pancreatic tissues.

**Results:** The loss of *Acvr1b* increased the development of PanIN and IPMN-like lesions when either acinar and ductal cells expressed a Kras mutation. MRI, immunohistochemistry and histology revealed large IPMN-like lesions in these mice that exhibited features of flat, gastric epithelium. In addition, cyst formation in both mouse models was accompanied by chronic pancreatitis. Experimental acute pancreatitis accelerated the development of large mucinous cysts and PanIN when acinar, but not ductal, cells expressed mutant Kras and lost *Acvr1b*.

**Conclusion:** These findings indicate that loss of *Acvr1b* in the presence of the Kras oncogene promotes the development of large and small precancerous lesions from both ductal and acinar cells. However, the IPMN-like phenotype was not equivalent to that observed when these mutations were made in all pancreatic cells during development. Our study underscores the significance of the cellular context in the initiation and progression of precursor lesions from exocrine cells.
