## Supplemental Tables for "*Acvr1b* loss increases formation of pancreatic precancerous lesions from acinar and ductal cells of origin"

### Sheet: Table S1
Table S1
Survival days for AKpt mice
Acvr1bF/F Kras(+) ptf1aCreTM (tamoxifen)-(AKpt)	survival (days)
31-287(DOB 2/21/20 female)	349
31-299(DOB 3/1/20 female)	454
31-301(DOB 3/1/20 female)	478
31-356(DOB 3/28/20 male)	455
31-365(DOB 4/1/20 female)	452
31-377(DOB 4/1/20 female)	337
31-443(DOB 4/8/20 male)	386
31-444(DOB 4/8/20 male)	367
31-527(DOB 5/4/20 female)	394
31-623(DOB 5/8/20 male)	364
31-627(DOB 5/9/20 female)	296
31-647(DOB 5/8/20 male)	369
31-695(DOB 5/20/20 female)	312
31-747(DOB 5/27/20 female)	362
31-806(DOB 6/5/20 male)	375
31-808(DOB 6/5/20 male)	280
31-915(DOB 7/3/20 female)	255
31-916(DOB 7/3/20 female)	327
31-970(DOB 7/24/20 male)	292
33-015(DOB 7/30/20 female)	325
median survival days	363

### Sheet: Table S2
Table S2
Summary of MRI findings from AKpdx1, AKpt, and AKsox9 mice
Cre allele utilized	mouse#_alleles*	age at imaging (months)	MRI Observation^
pdx1
	33956 AKpdx1	6.5	IPMN(+),MPD(+)
	33996 AKpdx1	7	IPMN(+),MPD(+)
	34168 AKpdx1	6.5	IPMN(+),MPD(+)
	34376 AKpdx1	3.5	IPMN(+),MPD(+)
ptf1a	31953 AKpt	8	IPMN(+)
	33233 Akpt	7	IPMN(+)
	33375 Akpt	5	IPMN(-)
sox9	33384 AKsox9	6	IPMN(-)
	33432 AKsox9	9.5	IPMN(-)
	33740 AKsox9	12	two cysts
	33742 AKsox9	12	IPMN(-)
	33819 AKsox9	11.5	IPMN(-)
	33827 AKsox9	11.5	IPMN(-)
	33827 AKsox9	17	small cysts
	33749 AKsox9	12	IPMN(-)
	33749 AKsox9	17	small cysts
	33810 AKsox9	10.5	IPMN(-)
	33810 AKsox9	17	Big cyst, MPD(+)
* Some AKsox9 mice were imaged at multiple ages.
^Main pancreatic duct (MPD)+ = findings were present in main pancreatic duct

### Sheet: Table S3
Table S3.
Number of ductal lesions in AKpt mice at different ages
			Number of lesions in different size groups
Mouse No.	Age (months)	Diameter (μm)	0-500	500-1000	1000-2000	>2000	total		%PanIN (<500)	% IPMN (>500)
33328	3		10	0	0	0	10		1	0
33378	3		10	0	0	0	10		1	0
33286	3		4	0	0	0	4		1	0
33287	3		29	0	0	0	29		1	0
33319	3		14	0	0	0	14		1	0
33036	5		281	1	0	0	282		0.996454	0.0035461
33375	5		415	1	0	0	416		0.997596	0.00240385
3033	5		697	2	1	0	700		0.995714	0.00428571
33643	7		388	7	3	0	398		0.974874	0.0251256
33674	7		351	5	3	0	359		0.977716	0.0222841
33231	7		172	1	2	0	175		0.982857	0.0171429
33025	9		593	49	6	1	649		0.913713	0.0862866
33038	9		494	46	15	8	563		0.877442	0.122558
31967	9		515	27	3	0	545		0.944954	0.0550459

### Sheet: Table S4
Table S4.
Number of ductal lesions in Kpt vs AKpt mice at 9 months
		No. of lesions in different size groups
Kpt (m9)	Diameter (μm)	0-500	500-1000	1000-2000	>2000	Total		%PanIN (<500)	% IPMN (>500)
3472		188	1	0	0	189		0.994709	0.00529101
1727		113	0	1	0	114		0.991228	0.00877193
31369		161	0	0	0	161		1	0
AKpt (m9)		0-500	500-1000	1000-2000	>2000	Total		%PanIN (<500)	% IPMN (>500)
33025		593	49	6	1	649		0.913713	0.0862866
33038		494	46	15	8	563		0.877442	0.122558
31967		536	27	3	0	566		0.946996	0.0530035

### Sheet: Table S5
Table S5
Number of lesions in AKsox9 and Ksox9 mice at different age
		Number of lesions in different size groups
	Diameter (μm)	0-500	500-1000	1000-2000	>2000	Total		%PanIN (<500)	% IPMN (>500)	evidence of chronic pancreatitis	Pathologist notes on slides
AKsox9(m5)
34007		0	0	0	0	0		0	0
4130		0	0	0	0	0		0	0
4125		0	0	0	0	0		0	0
4123		0	0	0	0	0		0	0
4129		0	0	0	0	0		0	0
AKsox9(m7)								%PanIN (<500)	% IPMN (>500)
3912		0	0	0	0	0		0	0
33952		0	0	0	0	0		0	0
33907		0	0	0	0	0		0	0
34088		0	0	0	0	0		0	0
34084		0	0	0	0	0		0	0
33925		0	0	0	0	0		0	0
33999		7	0	0	0	7		1	0
34102		0	0	0	0	0		0	0
34001		10	0	0	0	10		1	0
33949		40	2	1	0	43		0.930233	0.0697674	yes
AKsox9(m12)								%PanIN (<500)	% IPMN (>500)
33384		9	0	0	0	9		1	0
33467		6	0	0	0	6		1	0
33427		3	0	0	0	3		1	0	yes
33430		31	1	0	0	32		0.96875	0.03125		DFS confirmed MD-IPMN
33428		25	0	0	0	25		1	0
33432		7	0	0	0	7		1	0
3668		25	1	1	0	27		0.925926	0.0740741	yes	DFS confirmed MD-IPMN
3680		0	0	0	0	0		0	0
3631		0	0	0	0	0		0	0
3734		5	0	0	0	5		1	0	yes				.
3593		0	0	0	0	0		0	0
3535		0	0	0	0	0		0	0
3695		0	0	0	0	0		0	0
AKsox9(m17)								%PanIN (<500)	% IPMN (>500)
33740		2	0	0	0	2		1	0	yes
33742		10	0	0	0	10		1	0	yes
33749		31	1	0	0	32		0.96875	0.03125	yes
33810		20	1	0	1	22		0.909091	0.0909091	yes more than half the pancreas is fatty fibrosis with only ducts and islets left.
33827		17	0	0	0	17		1	0	yes
Ksox9(m5)								%PanIN (<500)	% IPMN (>500)
34304		4	0	0	0	4		1	0
34305		0	0	0	0	0		0	0
Ksox9(m9)								%PanIN (<500)	% IPMN (>500)
34107		0	0	0	0	0		0	0
34225		0	0	0	0	0		0	0
33400		0	0	0	0	0		0	0
3402		2	0	0	0	2		1	0

### Sheet: Table S6
Table S6
Raw measurements for quantifications in Figure 6C-D
Amylase	Kpt (day21)	Positive area(%)		Akpt (day21)	Positive area(%)
	3112	40		3506	10
	3155	35		3523	10
	3199	90		3179	40
	3258	75		3525	20
	average	60		average	20
CK19	Kpt (day21)	Positive area(%)		Akpt (day21)	Positive area(%)
	3112	60		3506	90
	3155	65		3523	90
	3199	10		3179	60
	3258	25		3525	80
	average	40		average	80
